# Satellitome comparison of two oedipodine grasshoppers highlights the contingent nature of satellite DNA evolution

**DOI:** 10.1101/2021.07.01.450629

**Authors:** Juan Pedro M. Camacho, Josefa Cabrero, María Dolores López-León, María Martín-Peciña, Francisco Perfectti, Manuel A. Garrido-Ramos, Francisco J. Ruiz-Ruano

## Abstract

**Background:** The full catalogue of satellite DNA (satDNA) within a same genome constitutes the satellitome. The Library Hypothesis predicts that satDNA in relative species reflects that in their common ancestor, but the evolutionary mechanisms and pathways of satDNA evolution have never been analyzed for full satellitomes. We compare here the satellitomes of two Oedipodine grasshoppers (*Locusta migratoria* and *Oedaleus decorus*) which shared their most recent common ancestor about 22.8 Ma ago.

**Results:** We found that about one-third of their satDNA families (near 60 in every species) showed sequence homology and were grouped into 12 orthologous superfamilies. The turnover rate of consensus sequences was extremely variable among the 20 orthologous family pairs analyzed in both species. The satDNAs shared by both species showed poor association with sequence signatures and motives frequently argued as functional, except for short inverted repeats allowing short dyad symmetries and non-B DNA conformations. Orthologous satDNAs frequently showed different FISH patterns at both intra- and interspecific levels. We defined indices of homogenization and degeneration and quantified the level of incomplete library sorting between species.

**Conclusions:** Our analyses revealed that satDNA degenerates through point mutation and homogenizes through partial turnovers caused by massive tandem duplications (the so-called satDNA amplification). Remarkably, satDNA amplification increases homogenization, at intragenomic level, and diversification between species, thus constituting the basis for concerted evolution. We suggest a model of satDNA evolution by means of recursive cycles of amplification and degeneration, leading to mostly contingent evolutionary pathways where concerted evolution emerges promptly after lineages split.
