## Additional file 1, Supplementary Tables for "Satellitome comparison of two oedipodine grasshoppers highlights the contingent nature of satellite DNA evolution"

### Sheet: TableS1
Table S1. Molecular and cytological properties of the satellitomes in Oedaleus decorus (Ode) and Locusta migratoria (Lmig). Note that telomeric DNA was also numbered in both species (no. 13 and 7, respectively) but are omited here because they were not considered for this paper analyses. RUL= Repeat unit length. TSI= Tandem structure index. SF= Superfamily. RPS= Relative peak size. DIVPEAK= Diver…
Species	SatDNA familiy	RUL	A+T (%)	no. subfam	TSI	Abundance (%)	copies	Divergence (%)	SF	Shared	max_abun	peak_abun	peak_copies	RPS	DIVPEAK	kurtosis	MAL	FISH	local	chromosomes	chrom_pairs	motifs	curvature	dG
Ode	OdeSat01A-287	287	53.6585	1	0.9987	0.6215	136427	2.36		yes	0.0016082	0.00540715	118694	0.870016	1	7.2618		B	p	all	12	0	0	-26.91
Ode	OdeSat02A-204	204	62.2549	4	0.959357	0.329645	101802	5.86	SF1	yes	0.000463065	0.00167346	51680.4	0.507655	2	2.20791		B	p	all	12	0	1	-20.52
Ode	OdeSat03A-148	148	54.0541	2	0.996234	0.314508	132980	7.44	SF2	no	0.000428973	0.00188405	79661.3	0.599048	7	1.39628								-11.67
Ode	OdeSat04A-181	181	50.8287	1	0.937497	0.208811	72680.1	4.75	SF1	yes	0.00030019	0.00120424	41915.4	0.57671	4	2.17927								-22.8
Ode	OdeSat05A-17	17	52.9412	1	0.98859	0.160303	594065	9.75		no	0.000209114	0.000928694	344163	0.579336	8	1.52558								0.16
Ode	OdeSat06A-31	31	25.8065	4	0.983229	0.114486	248712	8.16		no	0.000128891	0.000590246	128226	0.515559	6	0.569662								-3.08
Ode	OdeSat07A-188	188	55.3191	1	0.844256	0.0781122	26175.9	9.02	SF1	yes	7.30525e-05	0.000309754	10380.1	0.396551	9	-0.654601								-14.1
Ode	OdeSat08A-241	241	64.3154	1	0.994461	0.0770517	20142.1	4.88	SF3	yes	0.00013228	0.00055624	14540.7	0.721905	3	3.88406								-14.54
Ode	OdeSat09A-149	149	51.0067	2	0.934249	0.0729553	30846.9	8.44	SF2	no	8.6896e-05	0.000335089	14168.2	0.459307	4	1.81511								-17.18
Ode	OdeSat10A-213	213	58.6854	1	0.735885	0.0471998	13960.5	8.86	SF1	yes	5.65248e-05	0.000215161	6363.93	0.455852	2	3.31314								-26.16
Ode	OdeSat11A-176	176	55.1136	3	0.995586	0.0448469	16053.2	6.25		no	6.34584e-05	0.000265126	9490.3	0.591179	3	2.49657								-16.19
Ode	OdeSat12A-168	168	58.3333	2	0.986652	0.044603	16726.1	3.96	SF5	no	9.0003e-05	0.000321066	12040	0.719832	2	5.11889								-15.4
Ode	OdeSat14A-138	138	48.5507	1	0.324559	0.0252573	11530.5	17.18		no	2.17069e-05	9.42139e-05	4301.07	0.373016	16	-0.610267								-11.44
Ode	OdeSat15A-277	277	61.0108	3	0.81504	0.0239738	5472.27	6.44		no	3.76257e-05	0.000135661	3096.62	0.565874	1	4.02439								-17.59
Ode	OdeSat16A-273	273	61.1722	1	0.996584	0.0203762	4702.21	4.85	SF6	yes	3.5702e-05	0.000112326	2592.13	0.551259	2	2.76816								-32.33
Ode	OdeSat17A-176	176	52.8409	1	0.110654	0.0202333	7242.59	25.22		yes	1.41139e-05	5.95881e-05	2132.98	0.294506	27	-1.18099		NS			0	0	0	-13.84
Ode	OdeSat18A-220	220	42.2727	3	0.931417	0.0293898	8416.17	5.91	SF4	no	4.29851e-05	0.000167744	4803.57	0.570754	0	4.3917								-42.86
Ode	OdeSat19A-208	208	46.6346	2	0.983221	0.0177567	5430.46	3.15	SF4	no	4.43158e-05	0.000147298	4504.75	0.829533	1	6.96201								-30.11
Ode	OdeSat20A-220	220	45.4545	1	0.919722	0.00576772	1651.67	7.34	SF4	no	1.42455e-05	4.41218e-05	1263.49	0.764978	1	8.89597								-35.91
Ode	OdeSat21A-228	228	67.1053	3	0.985686	0.0152048	4394.03	5.79	SF3	yes	2.09564e-05	8.84465e-05	2556.02	0.581703	3	1.90258		NS			0	0	0	-17.5
Ode	OdeSat22A-267	267	61.0487	3	0.77574	0.0142858	3422.08	7.51	SF6	yes	2.04e-05	8.3896e-05	2009.68	0.587267	1	4.17988		B	pid	2 (ip id) y 4 (ip)	2	0	0	-29.82
Ode	OdeSat23A-249	249	57.4297	1	0.773775	0.0136931	3464.51	7.63	SF6	yes	1.57574e-05	6.06782e-05	1535.23	0.443131	2	1.03302								-29.95
Ode	OdeSat24A-114	114	43.8596	1	0.722485	0.0132059	7298.02	9.95		no	1.40277e-05	5.94653e-05	3286.24	0.450292	4	1.7819								-17.1
Ode	OdeSat25A-157	157	63.0573	1	0.964899	0.0130479	5235.79	5.79		no	2.32446e-05	8.74693e-05	3509.91	0.67037	4	3.89022								-20.81
Ode	OdeSat26A-180	180	61.1111	1	0.99764	0.0126714	4434.99	2.49		yes	3.15465e-05	0.000111883	3915.91	0.882959	2	6.54095		B	i	1 crom (S9)	1	0	0	-15.63
Ode	OdeSat27A-340	340	56.4706	1	0.943425	0.0125588	2327.07	3.6		no	3.20109e-05	9.85851e-05	1826.72	0.784988	2	8.16163								-40.39
Ode	OdeSat28A-276	276	57.971	1	0.975571	0.0124919	2851.41	6.37	SF8	yes	1.79079e-05	6.96653e-05	1590.19	0.557685	5	1.49021		B	p	X	1	0	1	-25.36
Ode	OdeSat29A-174	174	72.9885	2	0.989379	0.0121002	4381.11	7.93		no	1.53426e-05	5.93297e-05	2148.14	0.49032	5	0.945966								-4.91
Ode	OdeSat30A-219	219	45.2055	1	0.855111	0.0107197	3083.75	9.01	SF4	no	1.69386e-05	5.15416e-05	1482.7	0.480812	1	9.37484								-30.43
Ode	OdeSat31A-447	447	63.0872	1	0.962138	0.00887832	1251.31	5.24	SF7	no	1.44782e-05	5.39465e-05	760.32	0.607621	2	3.25964								-26.71
Ode	OdeSat32A-238	238	67.2269	2	0.941514	0.00849634	2258.52	12.58	SF3	yes	8.38614e-06	3.08792e-05	820.84	0.363441	2	2.65954		B	i	1 crom (L1)	1	0	0	-21.31
Ode	OdeSat33A-109	109	63.3028	2	0.993954	0.00821812	4664.34	5.38		no	1.59743e-05	6.07386e-05	3447.33	0.739082	4	4.6725								-22.69
Ode	OdeSat34A-250	250	62	1	0.978339	0.00809406	2039.7	1.9		no	2.55446e-05	7.08554e-05	1785.56	0.875401	0	11.23								-28.22
Ode	OdeSat35A-73	73	56.1644	2	0.963504	0.00791782	6928.09	13.24		no	6.79109e-06	2.83416e-05	2479.89	0.357947	9	0.547146								-5.75
Ode	OdeSat36A-168	168	54.1667	1	0.981723	0.00761267	2854.75	4.94	SF5	no	1.32673e-05	5.05396e-05	1895.24	0.663888	3	2.85957								-14.6
Ode	OdeSat37A-417	417	60.9113	1	0.886212	0.00700703	1058.62	4.96		no	1.14396e-05	4.25644e-05	643.059	0.607452	1	3.86737								-28.59
Ode	OdeSat38A-280	280	62.1429	1	0.891034	0.00698059	1570.63	7.54		no	8.16535e-06	2.92287e-05	657.646	0.418714	2	1.77818								-26.06
Ode	OdeSat39A-185	185	57.2973	2	0.969741	0.00682337	2323.63	6.09		yes	1.25851e-05	4.59535e-05	1564.9	0.673472	4	4.23367		NS			0	0	0	-13.35
Ode	OdeSat40A-20	20	40	1	0.970238	0.00653931	20598.8	7.01		no	1.14554e-05	4.40416e-05	13873.1	0.67349	6	3.47381								-0.54
Ode	OdeSat41A-75	75	45.3333	1	0.0882353	0.00610446	5127.74	18.61		yes	3.81287e-06	1.78921e-05	1502.93	0.293099	18	-1.25871		NS			0	0	0	-6.69
Ode	OdeSat42A-137	137	67.1533	1	0.839363	0.00601703	2766.96	2.55		no	1.43782e-05	5.20881e-05	2395.29	0.865678	2	5.56658								-10.87
Ode	OdeSat43A-235	235	64.2553	2	0.983361	0.00598663	1112.56	3.36		no	1.53475e-05	4.78634e-05	889.496	0.799504	1	8.15485								-13
Ode	OdeSat44A-12	12	50	1	0.993266	0.00589267	30936.5	6.12		no	1.12218e-05	4.43535e-05	23285.6	0.752688	5	3.80775								2.19
Ode	OdeSat45A-469	469	62.8998	1	0.842809	0.00580921	780.341	8.06	SF7	no	1.02604e-05	3.36149e-05	451.543	0.578648	2	6.25656								-31.97
Ode	OdeSat46A-107	107	39.2523	1	0.956822	0.00564149	3321.62	4.43		no	1.10792e-05	3.98139e-05	2344.18	0.705734	2	5.49852								-16.83
Ode	OdeSat47A-104	104	54.8077	2	0.942134	0.0054102	3277.33	10.53		no	7.21386e-06	2.93931e-05	1780.54	0.54329	8	1.09573								-4.73
Ode	OdeSat48A-386	386	55.4404	1	0.933921	0.00437317	713.755	5.88	SF9	no	5.74059e-06	2.52881e-05	412.734	0.578256	3	1.87884								-36.57
Ode	OdeSat49A-88	88	34.0909	1	0.986047	0.00426356	3052.32	2.46		no	1.09436e-05	3.89139e-05	2785.88	0.912707	1	6.77143								-8.5
Ode	OdeSat50A-177	177	67.7966	3	0.927107	0.00422941	1505.38	3.79		no	7.50693e-06	3.25554e-05	1158.75	0.76974	1	4.03648								-14
Ode	OdeSat51A-233	233	55.794	2	0.976636	0.00418218	1135.68	5.63	SF9	no	5.98911e-06	2.54634e-05	691.462	0.608854	4	1.71868								-27.23
Ode	OdeSat52A-206	206	63.1068	1	0.86031	0.00412743	1262.27	2.72		no	9.23267e-06	3.56436e-05	1090.07	0.863579	1	5.64779								-11.37
Ode	OdeSat53A-84	84	44.0476	2	0.545788	0.00409168	3068.76	11.49		no	3.41782e-06	1.33634e-05	1002.25	0.326598	3	0.0525223								-9.13
Ode	OdeSat54A-234	234	61.1111	1	0.596091	0.00302079	813.29	9.1	SF6	yes	3.45941e-06	1.27416e-05	343.043	0.421796	3	1.78036								-30.06
Ode	OdeSat55A-460	460	63.2609	1	0.78	0.00243059	332.886	9.57	SF7	no	2.79208e-06	1.24307e-05	170.246	0.511426	4	1.932								-31.52
Ode	OdeSat56A-249	249	53.8153	1	0.995074	0.00199356	504.396	1.41		yes	1.25901e-05	1.85327e-05	468.899	0.929625	0	31.4348		NS			0	0	0	-30.95
Ode	OdeSat57A-75	75	58.6667	1	0.593023	0.00136713	1148.39	9.77		yes	1.48812e-06	5.46436e-06	459.006	0.399696	4	0.739008		NS			0	0	0	-2.65
Ode	OdeSat58-265	265	57.3585	2	0.877551	0.000946733	227.649	3.79	SF8	yes	3.78614e-06	8.36634e-06	201.175	0.883706	0	18.33		NS			0	1	1	-24.6
Ode	OdeSat59A-185	185	60.5405	1	0.625	0.000576337	196.266	12.71		yes	8.9505e-07	2.0901e-06	71.1763	0.362652	3	3.93407		NS			0	0	1	-13.16
Lmi	LmiSat01-185	185	59.5855	1	0.999248	0.977122	332750	4.61	SF1	yes	0.00149666	0.00653388	154170	0.668686	3	2.18726	17619	B	p	all	12	0	1	-11.28
Lmi	LmiSat02-176	176	53.4091	1	0.946972	0.356542	127626	5.69		yes	0.000578317	0.00242909	86950.3	0.68129	4	3.42764	20180	B	p		6	0	0	-12.59
Lmi	LmiSat03-195	195	58.9744	6	0.996768	0.30065	100750	5.33		yes	0.000463058	0.00190463	63825.3	0.633502	3	2.81248	13447	B	p		2	0	0	-17.2
Lmi	LmiSat04-18	18	50	2	0.990346	0.040572	142002	8.14		no	5.24614e-05	0.000225503	78926	0.55581	6	1.75111	1946	B	id		2			0.18
Lmi	LmiSat05-400	400	51.25	1	0.959952	0.0483823	7620.21	4.43		no	9.1201e-05	0.000341051	5371.56	0.70491	1	4.74071	3188	B	pid		2			-34.43
Lmi	LmiSat06-185	185	59.4595	4	0.991539	0.0494833	16851.1	4.91		yes	7.98277e-05	0.000325582	11087.4	0.657964	3	2.52884	19168	B	p		5	0	0	-16.52
Lmi	LmiSat08-168	168	57.7381	1	0.962963	0.036279	13604.6	4.93		no	5.90832e-05	0.000232074	8702.78	0.639693	3	2.60947	13399	DB	p		1			-13.9
Lmi	LmiSat09-181	181	60.221	5	0.988111	0.0301952	10747.5	5.17		yes	7.43208e-05	0.000196343	6988.46	0.650243	0	12.445	4417	B	p		1	0	0	-8.59
Lmi	LmiSat10-9	9	55.5556	2	0.990517	0.0204306	143014	12.04		no	2.79208e-05	0.000108348	75843.3	0.53032	10	1.02345	1522	B	p		2			1.84
Lmi	LmiSat11-37	37	62.1622	7	0.987964	0.00924347	23293.5	8.22		no	1.2096e-05	5.4695e-05	13783.2	0.591716	8	1.21304	182	B	p		1			0.16
Lmi	LmiSat12-273	273	56.4103	3	0.997796	0.0133787	2978.3	3.34	SF2	yes	2.62604e-05	9.83584e-05	2189.6	0.735186	1	4.74592	2948	B	d		1	0	1	-38.45
Lmi	LmiSat13-259	259	57.529	5	0.992322	0.0152766	3701.65	4.52	SF1	yes	2.91129e-05	0.000115567	2800.29	0.756497	4	4.15032	1379	B	p		1	0	0	-18.58
Lmi	LmiSat14-216	216	51.8519	4	0.997743	0.0129309	3771.51	5.72		no	1.85921e-05	8.11168e-05	2365.91	0.62731	4	1.76904	3245	B	i		2			-21.03
Lmi	LmiSat15-190	190	55.2632	1	0.975674	0.0147816	4901.26	4.2		no	2.75495e-05	0.000108902	3610.96	0.736741	4	3.67312	4000	B	p		1			-15.6
Lmi	LmiSat16-278	278	62.5899	1	0.999286	0.0137653	3119.49	2.45	SF2	yes	3.12069e-05	0.000119782	2714.49	0.870172	2	5.43038	1965	B	d		1	0	1	-28.3
Lmi	LmiSat17-75	75	57.3333	1	0.9712	0.0120753	10143.3	5.8		yes	1.55307e-05	5.85109e-05	4914.91	0.484548	2	1.15419	3194	B	p		1	0	0	-4.62
Lmi	LmiSat18-210	210	60.4762	1	0.995305	0.00825901	2477.7	6.68		no	1.09119e-05	3.76911e-05	1130.73	0.456363	8	0.602685	4969	B	p		1			-14.61
Lmi	LmiSat19-89	89	60.6742	1	0.916201	0.0116615	8254.76	3.72		no	2.50287e-05	9.23406e-05	6536.47	0.791842	3	5.86059	2011	B	p		1			-5.26
Lmi	LmiSat20-15	15	53.3333	1	0.99169	0.0104474	43879.2	12.86		no	1.20188e-05	4.71455e-05	19801.1	0.451265	10	0.625111	416	NS			0			-2.19
Lmi	LmiSat21-38	38	50	1	0.992248	0.00750069	12435.4	3.12		no	1.88178e-05	6.3801e-05	10577.5	0.850601	3	6.89077	725	DB	id		1			-2.92
Lmi	LmiSat22-17	17	58.8235	1	0.91573	0.0102857	38117.8	11.28		no	9.82772e-06	3.89733e-05	14443	0.378906	7	-0.299919	572	B	i		1			1
Lmi	LmiSat23-223	223	61.435	1	0.993631	0.0107946	3049.58	4.49		no	1.94921e-05	7.78059e-05	2198.11	0.720789	3	3.45029	2073	B	id		3			-27.11
Lmi	LmiSat24-266	266	56.391	1	0.958814	0.00593911	1406.63	2.41	SF3	yes	1.99861e-05	5.32188e-05	1260.45	0.896074	0	12.7134	1378	NS			0	0	1	-27.62
Lmi	LmiSat25-219	219	39.726	2	0.982387	0.0048697	1394.51	6.25		no	7.57228e-06	2.3399e-05	670.063	0.480502	4	2.72807	669	B	d		1			-37.32
Lmi	LmiSat26-240	240	66.2	2	0.981203	0.0104687	2748.04	5.32	SF4	yes	1.55703e-05	6.28515e-05	1649.85	0.600375	3	1.73779	1455	B	i		1	0	0	-21.26
Lmi	LmiSat27-57	57	47.3684	1	0.31728	0.00542772	5999.06	9.12		yes	5.29109e-06	1.7102e-05	1890.22	0.315086	0	-0.308029	712	NS			0	0	0	-6.95
Lmi	LmiSat28-263	263	57.4144	2	0.97893	0.00602218	1567.76	1.48	SF3	yes	2.6097e-05	5.84802e-05	1522.42	0.97108	0	16.761	2821	B	i		1	1	0	-38.14
Lmi	LmiSat29-68	68	58.8235	1	0.601512	0.00709812	6576.2	8.49		no	9.23267e-06	3.71515e-05	3441.98	0.523399	4	3.10155	1608	B	p		1			-4.4
Lmi	LmiSat30-138	138	40.5797	1	0.982278	0.00370366	1690.8	6.13		no	6.60594e-06	2.58277e-05	1179.09	0.697356	6	3.42316	5848	B	p		1			-22.14
Lmi	LmiSat31-8	8	50	3	0.99811	0.00478703	27416.6	4.17	SF5	no	8.93168e-06	3.20366e-05	18348.3	0.669238	2	4.45662	747	B	p		2			No folding
Lmi	LmiSat32-261	261	51.7241	1	0.935961	0.00390119	941.666	6.52		yes	1.4103e-05	2.33257e-05	563.035	0.597914	0	21.5417	1489	B	d		1	0	0	-33.28
Lmi	LmiSat33-21	21	47.619	1	0.998331	0.00578604	17358.1	7.79		no	8.91584e-06	3.17644e-05	9529.31	0.548983	5	2.19434	581	B	i		1			-0.83
Lmi	LmiSat34-299	299	61.8729	1	0.902821	0.00609832	1284.93	6.12		no	1.08624e-05	4.15584e-05	875.646	0.681474	2	4.46486	1230	B	p		1			-23.83
Lmi	LmiSat35-228	228	55.7018	1	0.975701	0.00515287	1423.82	2.82		no	1.23921e-05	4.34921e-05	1201.75	0.844036	0	5.91348	265	NS			0			-32.49
Lmi	LmiSat36-15	15	60	2	0.970173	0.00601317	25255.3	16.49		no	5.06931e-06	1.82644e-05	7671.03	0.303739	19	-0.618192	491	NS			0			1.39
Lmi	LmiSat37-238	238	66	1	0.818533	0.00462653	1224.67	7.54	SF4	yes	7.17129e-06	2.71663e-05	719.109	0.587185	3	3.52304	2454	B	pi		2	0	0	-13.07
Lmi	LmiSat38-42	42	64.2857	1	0.994924	0.00535119	8026.78	14.92		no	5.06436e-06	1.8797e-05	2819.55	0.351268	15	-0.535326	2347	B	i		1			-2.92
Lmi	LmiSat39-53	53	32.0755	1	0.991304	0.00105663	1256	7.85		no	1.9703e-06	7.1099e-06	845.139	0.672882	7	3.96432	1251	B	i		1			-5.05
Lmi	LmiSat40-148	148	67.5676	1	0.971311	0.00477594	2033	2.08		no	1.49396e-05	4.50762e-05	1918.79	0.943819	1	9.3974	6932	B	d		1			-8.75
Lmi	LmiSat41-180	180	61.6667	1	0.998066	0.00506505	1772.77	3.55		yes	1.66812e-05	4.73743e-05	1658.1	0.935317	3	10.449	515	B	i		1	0	0	-12.68
Lmi	LmiSat42-127	127	51.1811	1	0.917563	0.00259673	1288.14	2.32		no	7.50693e-06	2.29693e-05	1139.42	0.884546	1	9.82358	116	B	p		1			-27.44
Lmi	LmiSat43-231	231	53.6797	1	0.992443	0.00388257	1058.88	0.44	SF3	yes	2.56218e-05	3.87287e-05	1056.24	0.997501	0	27.7384		DB	i		1	0	1	-29.1
Lmi	LmiSat44-17	17	29.4118	1	1	0.00203535	7542.75	12.74		no	2.15941e-06	8.06931e-06	2990.39	0.396459	13	0.121064	412	B	i		1			-1.05
Lmi	LmiSat45-274	274	54.0146	1	0.858156	0.0024605	565.734	8.64	SF3	yes	6.0505e-06	1.33891e-05	307.852	0.544163	2	15.8309	945	B	pi		3	0	1	-32.52
Lmi	LmiSat46-353	353	59.7734	1	0.346278	0.0041304	737.153	15.19		no	3.31089e-06	1.35149e-05	241.2	0.327205	12	-0.526829	216							-34.37
Lmi	LmiSat47-41	41	41.4634	1	0.99631	0.00253921	3901.71	12.85		no	3.41584e-06	1.13832e-05	1749.12	0.448296	14	1.22309	350	B	p		1			-3.5
Lmi	LmiSat48-220	220	58.1818	1	0.808421	0.00419228	1200.52	3.09		no	2.0897e-05	3.19356e-05	914.521	0.761773	0	31.3662	126	NS			0			-18.16
Lmi	LmiSat49-47	47	42.5532	1	0.969388	0.00173317	2323.18	6.88		no	2.80891e-06	1.08604e-05	1455.76	0.626621	5	3.50259		B	p		1			-0.75
Lmi	LmiSat50-16	16	56.25	2	0.99115	0.00314495	12383.2	8.84	SF5	no	5.61386e-06	2.15168e-05	8472.25	0.684171	8	3.72479	931	B	i		1			-1.02
Lmi	LmiSat51-241	241	63.9004	1	0.891026	0.00292515	764.665	6.35	SF4	yes	4.83861e-06	1.7704e-05	462.801	0.605233	3	3.28002	1708	B	i		1	0	0	-20.12
Lmi	LmiSat52-143	143	51.7483	1	0.292958	0.0024598	1083.69	22.27		no	2.30396e-06	8.95347e-06	394.453	0.363991	23	-0.209198	196							-11.56
Lmi	LmiSat53-47	47	40.4255	1	1	0.00188545	2527.3	3.52		no	3.65347e-06	1.39069e-05	1864.12	0.737594	2	3.57254	3596	B	i		1			-5.15
Lmi	LmiSat54-272	272	56.25	1	0.703911	0.00160347	371.391	4.87	SF3	yes	4.2396e-06	1.0405e-05	240.997	0.648904	0	13.7262	2073	DB	pid		5	0	1	-33.27
Lmi	LmiSat55-90	90	35.5556	1	0.237113	0.0012898	902.861	15.35		no	1.30396e-06	5.50792e-06	385.554	0.427036	14	0.276505	1665	NS			0			-17.96
Lmi	LmiSat56-19	19	52.6316	4	0.968421	0.000856337	2569.01	5.04		no	2.16733e-06	5.78515e-06	1735.54	0.675569	4	9.95402		DB	pi		2			1.27
Lmi	LmiSat57-230	230	63.0435	1	0.343434	0.000742079	203.265	18.11		no	5.9604e-07	1.65446e-06	45.3177	0.222949	11	-0.453341	190							-21.21

### Sheet: TableS2
Table S2. Homology between satDNA families found in O. decorus and L. migratoria. OSF= Orthologous superfamily. Those families chosen for comparisons between orthologous pairs are noted in bold-type letter.
	O. decorus			L. migratoria
OSF	Family	Subfamily		Family	Subfamily
1	OdeSat01-287	OdeSat01A-287		LmiSat09-181	LmiSat09A-181
					LmiSat09B-181
					LmiSat09C-180
					LmiSat09D-182
					LmiSat09E-177
2	OdeSat02-204	OdeSat02A-204		LmiSat03-195	LmiSat03A-195
		OdeSat02B-205			LmiSat03B-188
		OdeSat02C-204			LmiSat03C-188
		OdeSat02D-204			LmiSat03D-187
	OdeSat04-181	OdeSat04A-181			LmiSat03E-184
	OdeSat0718	OdeSat07A-18			LmiSat03F-188
	OdeSat10-21	OdeSat10A-21
3	OdeSat17-176	OdeSat17A-176		LmiSat02-176	LmiSat02A-176
4	OdeSat08-241	OdeSat08A-241		LmiSat26-240	LmiSat26A-240
	OdeSat21-228	OdeSat21A-228			LmiSat26B-240
		OdeSat21B-231		LmiSat37-238	LmiSat37A-238
		OdeSat21C-218		LmiSat51-241	LmiSat51A-241
	OdeSat32-238	OdeSat32A-238
		OdeSat32B-237
5	OdeSat16-273	OdeSat16A-273		LmiSat12-273	LmiSat12A-273
	OdeSat22-267	OdeSat22A-267			LmiSat12B-270
		OdeSat22B-271			LmiSat12C-283
		OdeSat22C-263		LmiSat16-278	LmiSat16A-278
	OdeSat23-249	OdeSat23A-249
	OdeSat54-234	OdeSat54A-234
6	OdeSat26-180	OdeSat26A-180		LmiSat41-180	LmiSat41A-180
7	OdeSat28-276	OdeSat28A-276		LmiSat24-266	LmiSat24A-266
	OdeSat58-265	OdeSat58A-265		LmiSat28-263	LmiSat28A-263
		OdeSat58B-262			LmiSat28B-242
				LmiSat43-231	LmiSat43A-231
				LmiSat45-274	LmiSat45A-274
				LmiSat54-272	LmiSat54A-272
8	OdeSat39-185	OdeSat39A-185		LmiSat06-185	LmiSat06A-185
		OdeSat39B-185			LmiSat06B-185
					LmiSat06C-185
					LmiSat06D-185
9	OdeSat41-75	OdeSat41A-75		LmiSat27-57	LmiSat27A-57
10	OdeSat56-249	OdeSat56A-249		LmiSat32-261	LmiSat32A-261
11	OdeSat57-75	OdeSat57A-75		LmiSat17-75	LmiSat17A-75
12	OdeSat59-185	OdeSat59A-185		LmiSat01-185	LmiSat01A-185
					LmiSat01B-183
					LmiSat01C-266
					LmiSat01D-266
					LmiSat01E-267
				LmiSat13-259	LmiSat13A-259
					LmiSat13B-260
					LmiSat13C-260
					LmiSat13D-261
					LmiSat13E-260

### Sheet: TableS3
Table S3. Total number of external reads for each satellite family in O. decorus (Ode) and L. migratoria (Lmig) and its annotation. TSI= Tandem Structure Index.
					Number of external reads annotated
Species	satDNA family	Total reads	External reads	TSI	LTR	LINE	SINE	SINE?	DNA	RC	Unknown	Satellite	Histones	rDNA	snRNA	tRNA	Simple repeats	Mitochondrial
Ode	OdeSat01A-287	62310	81	0.9987	0	4	1	0	1	1	0	0	0	0	0	0	0	0
Ode	OdeSat02A-204	33364	1356	0.959357	1	26	0	0	11	1	1	9	0	0	0	2	0	0
Ode	OdeSat03A-148	31860	120	0.996234	0	14	2	0	10	1	13	0	0	0	0	0	0	0
Ode	OdeSat04A-181	21039	1315	0.937497	2	0	0	0	2	0	0	39	0	0	0	0	0	0
Ode	OdeSat05A-17	20772	237	0.98859	1	3	1	0	0	1	2	2	0	0	0	0	0	0
Ode	OdeSat06A-31	11687	196	0.983229	3	4	0	0	4	0	3	0	0	0	0	0	0	0
Ode	OdeSat07A-188	8026	1250	0.844256	1	3	0	0	5	1	1	10	0	0	0	0	0	0
Ode	OdeSat08A-241	7763	43	0.994461	0	7	0	0	0	1	3	3	0	0	0	0	0	0
Ode	OdeSat09A-149	2768	182	0.934249	0	1	0	0	0	1	0	0	0	0	0	0	0	0
Ode	OdeSat10A-213	4729	1249	0.735885	0	6	0	0	3	2	4	426	0	0	0	0	0	0
Ode	OdeSat11A-176	4531	20	0.995586	0	5	0	0	1	0	0	0	0	0	0	0	0	0
Ode	OdeSat12A-168	4495	60	0.986652	0	2	0	0	9	2	0	5	0	0	0	0	0	0
Ode	OdeSat13A-5	3803	13	--	2	2	1	0	2	0	0	1	2	0	0	0	0	0
Ode	OdeSat14A-138	3457	2335	0.324559	8	53	38	0	2219	3	39	3	0	0	0	1	0	0
Ode	OdeSat15A-277	2633	487	0.81504	9	143	6	0	42	10	220	0	0	0	0	0	0	0
Ode	OdeSat16A-273	2049	7	0.996584	0	1	0	0	0	0	0	6	0	0	0	0	0	0
Ode	OdeSat17A-176	2675	2379	0.110654	8	28	15	0	75	2217	35	0	1	0	0	0	0	0
Ode	OdeSat18A-220	1983	136	0.931417	0	0	0	0	1	0	0	42	0	0	0	0	0	0
Ode	OdeSat19A-208	1788	30	0.983221	0	0	1	0	0	0	0	24	0	0	0	0	0	0
Ode	OdeSat20A-220	1582	127	0.919722	0	0	0	0	0	0	0	58	0	0	0	0	0	0
Ode	OdeSat21A-228	1537	22	0.985686	0	1	0	0	2	1	0	8	0	0	0	0	0	0
Ode	OdeSat22A-267	1418	318	0.77574	0	0	0	0	0	0	0	246	0	0	0	0	0	0
Ode	OdeSat23A-249	1388	314	0.773775	0	1	0	0	0	0	0	246	0	0	0	0	0	0
Ode	OdeSat24A-114	1481	411	0.722485	2	15	5	0	370	6	15	1	0	0	0	0	0	0
Ode	OdeSat25A-157	1339	47	0.964899	7	1	1	0	2	3	2	0	0	0	0	0	0	0
Ode	OdeSat26A-180	1271	3	0.99764	0	2	0	0	0	0	0	0	0	0	0	0	0	0
Ode	OdeSat27A-340	1308	74	0.943425	0	0	0	0	1	1	0	0	0	1	0	0	0	0
Ode	OdeSat28A-276	1269	31	0.975571	0	1	0	0	0	0	0	15	0	0	0	0	0	0
Ode	OdeSat29A-174	1224	13	0.989379	1	2	1	0	1	0	5	0	0	0	0	0	0	0
Ode	OdeSat30A-219	1125	163	0.855111	0	0	0	0	0	0	0	23	0	0	0	0	0	0
Ode	OdeSat31A-447	898	34	0.962138	0	0	1	0	0	0	0	0	0	0	0	0	0	0
Ode	OdeSat32A-238	872	51	0.941514	2	3	0	0	0	3	2	9	0	0	0	0	0	0
Ode	OdeSat33A-109	827	5	0.993954	0	1	1	0	0	0	0	0	0	0	0	0	0	0
Ode	OdeSat34A-250	831	18	0.978339	0	1	1	0	2	0	0	1	0	0	0	1	0	0
Ode	OdeSat35A-73	822	30	0.963504	1	1	0	0	4	0	1	0	0	0	0	0	0	0
Ode	OdeSat36A-168	766	14	0.981723	1	2	0	0	0	0	0	6	0	0	0	0	0	0
Ode	OdeSat37A-417	747	85	0.886212	1	37	0	0	27	6	9	0	0	0	0	0	0	0
Ode	OdeSat38A-280	725	79	0.891034	1	6	2	0	5	2	5	0	0	0	0	0	0	0
Ode	OdeSat39A-185	694	21	0.969741	0	0	0	0	1	1	0	2	0	0	0	0	0	0
Ode	OdeSat40A-20	672	20	0.970238	0	1	18	0	1	0	0	0	0	0	0	0	0	0
Ode	OdeSat41A-75	1020	930	0.0882353	17	42	35	0	132	261	63	25	0	0	0	0	0	0
Ode	OdeSat42A-137	691	111	0.839363	0	2	0	0	1	2	3	0	0	0	0	1	0	0
Ode	OdeSat43A-235	601	10	0.983361	0	2	0	0	0	0	1	0	0	0	0	0	0	0
Ode	OdeSat44A-12	594	4	0.993266	0	0	0	0	2	0	0	0	0	0	0	0	0	0
Ode	OdeSat45A-469	598	94	0.842809	0	0	1	0	0	0	0	0	0	0	0	0	0	0
Ode	OdeSat46A-107	579	25	0.956822	0	0	1	0	1	0	0	0	0	0	0	0	0	0
Ode	OdeSat47A-104	553	32	0.942134	1	0	1	0	1	0	1	0	0	0	0	0	0	0
Ode	OdeSat48A-386	454	30	0.933921	0	3	1	0	5	0	0	0	0	0	0	0	0	0
Ode	OdeSat49A-88	430	6	0.986047	0	1	0	0	1	0	1	0	0	0	0	0	0	0
Ode	OdeSat50A-177	439	32	0.927107	0	0	0	0	0	0	0	0	0	0	0	0	0	0
Ode	OdeSat51A-233	428	10	0.976636	0	0	0	0	0	0	0	0	0	0	0	0	0	0
Ode	OdeSat52A-206	451	63	0.86031	0	0	0	0	1	0	0	0	0	0	0	0	0	0
Ode	OdeSat53A-84	546	248	0.545788	4	176	5	0	21	3	9	0	0	0	2	0	0	0
Ode	OdeSat54A-234	307	124	0.596091	0	0	0	0	0	0	0	66	0	0	0	0	0	0
Ode	OdeSat55A-460	250	55	0.78	0	0	0	0	0	0	0	0	0	0	0	0	0	0
Ode	OdeSat56A-249	203	1	0.995074	0	0	0	0	0	0	0	0	0	0	0	1	0	0
Ode	OdeSat57A-75	172	70	0.593023	0	0	0	0	0	0	0	1	0	0	0	0	0	0
Ode	OdeSat58A-265	98	12	0.877551	0	0	0	0	0	0	0	4	0	0	0	1	0	0
Ode	OdeSat59A-185	64	24	0.625	0	0	0	0	0	0	0	8	0	0	0	0	0	0
Lmi	LmiSat01A-185	99794	75	0.999248	0	30	9	0	3	3	1	10	0	0	0	0	0	0
Lmi	LmiSat02A-176	37433	1985	0.946972	20	118	52	1	125	1499	59	0	0	0	0	3	0	1
Lmi	LmiSat03A-195	30943	100	0.996768	7	57	5	1	5	0	2	4	0	0	0	0	0	0
Lmi	LmiSat04A-18	4247	41	0.990346	1	1	0	0	2	0	1	2	0	0	0	0	0	0
Lmi	LmiSat05A-400	5019	201	0.959952	2	7	1	0	7	6	11	2	0	0	1	0	0	0
Lmi	LmiSat06A-185	5082	43	0.991539	1	0	1	0	3	0	4	0	0	0	0	0	0	0
Lmi	LmiSat07A-5-tel	3047	195	--	1	1	1	0	56	0	0	0	53	0	0	0	0	0
Lmi	LmiSat08A-168	3780	140	0.962963	2	23	4	0	12	1	2	1	0	0	0	0	0	0
Lmi	LmiSat09A-181	3112	37	0.988111	7	3	4	0	3	0	0	3	0	0	0	0	0	0
Lmi	LmiSat10A-9	2109	20	0.990517	1	12	4	0	0	0	0	0	0	0	0	1	0	0
Lmi	LmiSat11A-37	997	12	0.987964	0	1	0	0	0	1	0	0	0	0	0	0	0	0
Lmi	LmiSat12A-273	1361	3	0.997796	0	1	1	0	0	0	0	0	0	0	0	0	0	0
Lmi	LmiSat13A-259	1563	12	0.992322	1	5	0	0	0	0	0	2	0	0	0	0	0	0
Lmi	LmiSat14A-216	1329	3	0.997743	0	4	0	0	0	0	0	0	0	0	0	0	0	0
Lmi	LmiSat15A-190	1521	37	0.975674	26	0	0	0	0	0	0	0	0	0	0	0	0	0
Lmi	LmiSat16A-278	1401	1	0.999286	0	0	0	0	0	0	0	0	0	0	0	0	0	0
Lmi	LmiSat17A-75	1250	36	0.9712	1	3	0	0	0	0	0	0	0	0	0	0	0	0
Lmi	LmiSat18A-210	852	4	0.995305	1	0	0	0	0	0	0	3	0	0	0	0	0	0
Lmi	LmiSat19A-89	1253	105	0.916201	1	7	6	0	60	0	2	0	0	0	0	0	0	0
Lmi	LmiSat20A-15	1083	9	0.99169	0	1	0	0	2	0	1	1	0	0	0	0	0	0
Lmi	LmiSat21A-38	774	6	0.992248	0	0	0	0	0	0	0	0	0	0	0	0	0	0
Lmi	LmiSat22A-17	1068	90	0.91573	1	2	3	0	1	1	2	1	0	0	0	0	0	0
Lmi	LmiSat23A-223	1099	7	0.993631	0	0	0	1	0	0	0	1	0	0	0	0	0	0
Lmi	LmiSat24A-266	607	25	0.958814	1	4	2	1	0	2	3	14	0	0	0	1	0	0
Lmi	LmiSat25A-219	511	9	0.982387	0	3	0	0	0	0	0	0	0	0	0	0	0	0
Lmi	LmiSat26A-240	1064	20	0.981203	1	1	0	0	1	0	0	9	0	0	0	0	0	0
Lmi	LmiSat27A-57	1059	723	0.31728	18	103	49	6	174	50	77	1	0	0	0	1	0	0
Lmi	LmiSat28A-263	617	13	0.97893	2	1	2	0	2	0	1	0	0	0	0	1	0	0
Lmi	LmiSat29A-68	926	369	0.601512	9	189	12	0	86	13	33	0	0	0	0	1	0	0
Lmi	LmiSat30A-138	395	7	0.982278	0	0	0	0	1	0	0	0	0	0	0	0	0	0
Lmi	LmiSat31A-8	529	1	0.99811	0	0	0	0	0	0	1	0	0	0	0	0	0	0
Lmi	LmiSat32A-261	406	26	0.935961	0	0	0	0	0	0	0	0	0	0	0	0	0	0
Lmi	LmiSat33A-21	599	1	0.998331	0	0	0	0	0	0	0	0	0	0	0	0	0	0
Lmi	LmiSat34A-299	638	62	0.902821	0	2	2	0	37	0	1	0	0	0	0	0	0	0
Lmi	LmiSat35A-228	535	13	0.975701	1	0	0	0	0	0	0	0	0	0	0	0	0	0
Lmi	LmiSat36A-15	637	19	0.970173	0	5	1	0	3	1	1	2	0	0	0	0	0	0
Lmi	LmiSat37A-238	518	94	0.818533	0	0	0	0	3	0	2	15	0	0	0	0	0	0
Lmi	LmiSat38A-42	591	3	0.994924	0	0	0	0	0	0	0	0	0	0	0	0	0	0
Lmi	LmiSat39A-53	115	1	0.991304	0	0	0	0	0	0	0	0	0	0	0	0	0	0
Lmi	LmiSat40A-148	488	14	0.971311	0	1	0	0	0	0	0	0	0	0	0	0	0	0
Lmi	LmiSat41A-180	517	1	0.998066	0	0	0	0	0	0	0	0	0	0	0	0	0	0
Lmi	LmiSat42A-127	279	23	0.917563	0	1	0	0	7	0	0	0	0	0	0	0	0	0
Lmi	LmiSat43A-231	397	3	0.992443	0	1	0	0	0	0	0	0	0	0	0	1	0	0
Lmi	LmiSat44A-17	212	0	1	0	0	0	0	0	0	0	0	0	0	0	0	0	0
Lmi	LmiSat45A-274	282	40	0.858156	4	2	2	0	3	0	2	7	0	0	0	0	0	0
Lmi	LmiSat46A-353	618	404	0.346278	5	43	13	2	43	84	27	0	0	0	0	2	0	0
Lmi	LmiSat47A-41	271	1	0.99631	0	0	0	0	0	0	0	0	0	0	0	0	0	0
Lmi	LmiSat48A-220	475	91	0.808421	2	7	8	1	14	3	46	0	0	0	0	0	0	0
Lmi	LmiSat49A-47	196	6	0.969388	0	0	0	0	1	0	0	0	0	0	0	0	0	0
Lmi	LmiSat50A-16	339	3	0.99115	0	0	0	0	0	0	3	0	0	0	0	0	0	0
Lmi	LmiSat51A-241	312	34	0.891026	0	1	0	0	0	0	0	5	0	0	0	0	0	0
Lmi	LmiSat52A-143	355	251	0.292958	6	16	9	0	201	3	8	0	0	0	0	0	0	0
Lmi	LmiSat53A-47	204	0	1	0	0	0	0	0	0	0	0	0	0	0	0	0	0
Lmi	LmiSat54A-272	179	53	0.703911	0	3	11	1	5	0	1	4	0	0	0	3	0	0
Lmi	LmiSat55A-90	194	148	0.237113	1	7	7	0	126	2	6	0	0	0	0	0	0	0
Lmi	LmiSat56A-19	95	3	0.968421	1	0	0	0	0	0	2	0	0	0	0	0	0	0
Lmi	LmiSat57A-230	99	65	0.343434	0	0	3	0	0	0	1	0	0	0	0	0	0	0
Lmi	LmiSat58A-86	13	9	--	2	0	0	0	0	0	0	0	0	0	0	0	0	0
Lmi	LmiSat59A-16	1	1	--	0	0	0	0	0	0	0	0	0	0	0	0	0	0
Lmi	LmiSat60A-255	4	0	--	0	0	0	0	0	0	0	0	0	0	0	0	0	0
Lmi	LmiSat61A-63	5	5	--	0	0	0	1	1	0	0	0	0	0	0	0	0	0

### Sheet: TableS4
Table S4. Characteristics of the orthologous satDNA families analyzed in O. decorus (14) and L. migratoria (20). Each row includes one Ode and one Lmi satDNA families showing homology. Note that some Ode families showed homology with two or three Lmi ones. OSF= Orthologous superfamily, sf= number of subfamilies, SF= superfamily name, FISH= FISH pattern (B= banded, NS= no signal), RUL=Repeat unit …
	O. decorus															Locusta migratoria																Interspecific comparisons
OSF	Name	sf	SF	FISH	RUL	A+T	abun	div	peak_size	RPS	DP	kur	TSI	dG		Name	sf	SF	FISH	RUL	A+T	abun	div	peak_size	RPS	DP	kur	TSI	dG	MAL		CEI_O	CEI_L	Int_id	Int_div	CTR	ILibS
1	OdeSat01-287	1		B	287	53.6585	0.006215	2.36	0.00540715	0.870016	1	7.2618	0.9987	-26.91		LmiSat09-181	5		B	181	60.221	0.000301952	5.17	0.000196343	0.650243	0	12.445	0.988111	-8.59	4417		88.44	85.63	68.9	90.8	1.99036	0.303681
2	OdeSat02-204	4	SF1	B	204	62.2549	0.00329645	5.86	0.00167346	0.507655	2	2.20791	0.959357	-20.52		LmiSat03-195	6		B	195	58.9744	0.0030065	5.33	0.00190463	0.633502	3	2.81248	0.996768	-17.2	13447		124.54	125.07	60.6	130.4	2.8584	0
3	OdeSat17-176	1		NS	176	52.8409	0.000202333	25.22	5.95881e-05	0.294506	27	-1.18099	0.110654	-13.84		LmiSat02-176	1		B	176	53.4091	0.00356542	5.69	0.00242909	0.68129	4	3.42764	0.946972	-12.59	20180		-24.62	-5.09	99.4	0.6	0.0131521	0.995399
4	OdeSat21-228	3	SF3	NS	228	67.1053	0.000152048	5.79	8.84465e-05	0.581703	3	1.90258	0.985686	-17.5		LmiSat51-241	1	SF4	B	241	63.9004	2.92515e-05	6.35	1.7704e-05	0.605233	3	3.28002	0.891026	-20.12	1708		67.01	66.45	71.8	72.8	1.59579	0.441718
4	OdeSat32-238	2	SF3	B	238	67.2269	8.49634e-05	12.58	3.08792e-05	0.363441	2	2.65954	0.941514	-21.31		LmiSat26-240	2	SF4	B	240	66.2	0.000104687	5.32	6.28515e-05	0.600375	3	1.73779	0.981203	-21.26	1455		40.52	47.78	77.7	53.1	1.16396	0.592791
4																LmiSat37-238	1	SF4	B	238	66	4.62653e-05	7.54	2.71663e-05	0.587185	3	3.52304	0.818533	-13.07	2454		54.42	59.46	75.6	67	1.46865	0.486196
5	OdeSat22-267	3	SF6	B	267	61.0487	0.000142858	7.51	8.3896e-05	0.587267	1	4.17988	0.77574	-29.82		LmiSat12-273	3	SF2	B	273	56.4103	0.000133787	3.34	9.83584e-05	0.735186	1	4.74592	0.997796	-38.45	2948		90.59	94.76	75	98.1	2.15037	0.247699
5																LmiSat16-278	1	SF2	B	278	62.5899	0.000137653	2.45	0.000119782	0.870172	2	5.43038	0.999286	-28.3	1965		89.49	94.55	72.6	97	2.12626	0.256135
6	OdeSat26-180	1		B	180	61.1111	0.000126714	2.49	0.000111883	0.882959	2	6.54095	0.99764	-15.63		LmiSat41-180	1		B	180	61.6667	5.06505e-05	3.55	4.73743e-05	0.935317	3	10.449	0.998066	-12.68	515		29.21	28.15	74.4	31.7	0.694871	0.756902
7	OdeSat28-276	1	SF8	B	276	57.971	0.000124919	6.37	6.96653e-05	0.557685	5	1.49021	0.975571	-25.36		LmiSat24-266	1	SF3	NS	266	56.391	5.93911e-05	2.41	5.32188e-05	0.896074	0	12.7134	0.958814	-27.62	1378		49.43	53.39	67.9	55.8	1.22315	0.572086
7																LmiSat45-274	1	SF3	B	274	54.0146	2.4605e-05	8.64	1.33891e-05	0.544163	2	15.8309	0.858156	-32.52	945		19.03	16.76	79.7	25.4	0.556773	0.805215
7																LmiSat54-272	1	SF3	B	272	56.25	1.60347e-05	4.87	1.0405e-05	0.648904	0	13.7262	0.703911	-33.27	2073		58.73	60.23	66.3	65.1	1.42701	0.500767
7	OdeSat58-265	2	SF8	NS	265	57.3585	9.46733e-06	3.79	8.36634e-06	0.883706	0	18.33	0.877551	-24.6		LmiSat28-263	2	SF3	B	263	57.4144	6.02218e-05	1.48	5.84802e-05	0.97108	0	16.761	0.97893	-38.14	2821		30.11	32.42	77.5	33.9	0.743095	0.740031
7																LmiSat43-231	1	SF3	B	231	53.6797	3.88257e-05	0.44	3.87287e-05	0.997501	0	27.7384	0.992443	-29.1			39.31	42.66	69.3	43.1	0.944761	0.669479
8	OdeSat39-185	2		NS	185	57.2973	6.82337e-05	6.09	4.59535e-05	0.673472	4	4.23367	0.969741	-13.35		LmiSat06-185	4		B	185	59.4595	0.000494833	4.91	0.000325582	0.657964	3	2.52884	0.991539	-16.52	19168		14.91	16.09	84.3	21	0.460324	0.838957
9	OdeSat41-75	1		NS	75	45.3333	6.10446e-05	18.61	1.78921e-05	0.293099	18	-1.25871	0.0882353	-6.69		LmiSat27-57	1		NS	57	47.3684	5.42772e-05	9.12	1.7102e-05	0.315086	0	-0.308029	0.31728	-6.95	712		-2.41	7.08	92.7	16.2	0.355107	0.875767
10	OdeSat56-249	1		NS	249	53.8153	1.99356e-05	1.41	1.85327e-05	0.929625	0	31.4348	0.995074	-30.95		LmiSat32-261	1		B	261	51.7241	3.90119e-05	6.52	2.33257e-05	0.597914	0	21.5417	0.935961	-33.28	1489		31.49	26.38	77.2	32.9	0.721175	0.747699
11	OdeSat57-75	1		NS	75	58.6667	1.36713e-05	9.77	5.46436e-06	0.399696	4	0.739008	0.593023	-2.65		LmiSat17-75	1		B	75	57.3333	0.000120753	5.8	5.85109e-05	0.484548	2	1.15419	0.9712	-4.62	3194		-1.27	2.7	92	8.5	0.186322	0.934816
12	OdeSat59-185	1		NS	185	60.5405	5.76337e-06	12.71	2.0901e-06	0.362652	3	3.93407	0.625	-13.16		LmiSat01-185	5	SF1	B	185	59.5855	0.00977122	4.61	0.00653388	0.463322	3	2.18726	0.999249	-11.28	17619		-0.91	7.19	98.9	11.8	0.258658	0.909509
12																LmiSat13-259	5	SF1	B	259	57.529	0.000152766	4.52	0.000115567	0.756497	4	4.15032	0.992322	-18.58	1379		44.09	52.28	63.3	56.8	1.24507	0.564417
																																	Mean	77.255	50.6	1.10916	0.611963
																																	SD	11.1234	34.7284	0.761253	0.266322
																																	CV	0.143983	0.686331	0.686331	0.435192
